# Insights into the low-temperature adaptation of an enzyme as studied through ancestral sequence reconstruction

**DOI:** 10.1101/2024.09.05.611558

**Authors:** Shuang Cui, Ryutaro Furukawa, Satoshi Akanuma

**Affiliations:** Faculty of Human Sciences, Waseda University, 2-579-15 Mikajima, Tokorozawa, Saitama 359-1192, Japan

**Keywords:** Activation energy, Ancestral sequence reconstruction, Low-temperature activity, Low-temperature adaptation, Thermostability

## Abstract

For billions of years, enzymes have evolved in response to the changing environments in which their host organisms lived. Various lines of evidence suggest the earliest primitive organisms inhabited high-temperature environments and possessed enzymes adapted to such conditions. Consequently, extant mesophilic and psychrophilic enzymes are believed to have adapted to lower temperatures during the evolutionary process. Herein, we analyzed this low-temperature adaptation using ancestral sequence reconstruction. Previously, we generated the phylogenetic tree of 3-isopropylmalate dehydrogenases (IPMDHs) and reconstructed the sequence of the last bacterial common ancestor. The corresponding ancestral enzyme displayed high thermostability and catalytic activity at elevated temperatures but moderate activity at low temperatures (Furukawa *et al*., *Sci. Rep.* 10, 15493 (2020)). Here, to identify amino acid residues that are responsible for the low-temperature adaptation, we reconstructed and characterized all eleven evolutionary intermediates that sequentially connect the last bacterial common ancestor with extant mesophilic IPMDH from *Escherichia coli*. A remarkable change in catalytic properties, from those suited for high reaction temperatures to those adapted for low temperatures, occurred between two consecutive evolutionary intermediates. Using a combination of sequence comparisons between ancestral proteins and site-directed mutagenesis analyses, three key amino acid substitutions were identified that enhance low-temperature catalytic activity. Intriguingly, amino acid substitutions that had the most significant impact on activity at low temperatures displayed no discernable effect on thermostability. However, these substitutions markedly reduced the activation energy for catalysis, thereby improving low-temperature activity. Our findings exemplify how ancestral sequence reconstruction can identify residues crucial for adaptation to low temperatures.
