## Supplementary material for "Insights into the low-temperature adaptation of an enzyme as studied through ancestral sequence reconstruction": Data S2

### Sheet: Sheet1
	Anc01		Anc02		Anc03		Anc04		Anc05		Anc06		Anc07		Anc08		Anc09		Anc10		Anc11		EcIPMDH
Temperature (°C)	Specific activity (U/mg)	Standard error	Specific activity (U/mg)	Standard error	Specific activity (U/mg)	Standard error	Specific activity (U/mg)	Standard error	Specific activity (U/mg)	Standard error	Specific activity (U/mg)	Standard error	Specific activity (U/mg)	Standard error	Specific activity (U/mg)	Standard error	Specific activity (U/mg)	Standard error	Specific activity (U/mg)	Standard error	Specific activity (U/mg)	Standard error	Specific activity (U/mg)	Standard error
25	1.63126	0.0499029	0.60299	0.0160439	0.484334	0.0273669	0.90517	0.0167038	0.778988	0.0359057	8.19547	0.223889	6.5826	0.0125918	5.9731	0.103078	4.80655	0.0687351	6.74733	0.197581	9.46139	0.0626794	22.7716	0.871092
30	2.50624	0.0208622	0.929606	0.0722819	1.03477	0.036611	1.61316	0.064781	1.62512	0.0451303	11.5113	0.4244	9.5405	0.143266	9.06571	0.375754	8.30053	0.133362	14.2755	0.391369	13.9375	0.43328	33.5067	0.901713
40	6.22673	0.126469	3.93774	0.0516282	4.1548	0.0641969	4.84951	0.145984	7.15652	0.355445	20.7421	0.474396	18.6206	0.542183	18.2154	0.964273	21.9511	0.906397	37.1434	1.87447	34.6162	0.740687	68.8397	2.27336
50	11.8925	0.165423	9.98618	0.148816	14.3094	0.336159	15.677	0.880449	19.2234	1.44583	28.7638	1.22276	28.2538	1.01082	31.1384	1.60514	46.1577	2.30195	56.1213	2.85386	56.5868	1.7474	123.169	3.65527
60	17.8756	0.687768	19.7172	0.18343	35.7196	0.83115	29.5143	0.525787	42.7675	3.38743	28.5104	0.955107	28.2399	0.795122	48.4018	1.97558	84.4924	3.76493	76.1488	3.89385	93.0703	0.973255	176.425	4.0586
70	21.369	0.980074	28.0105	0.880686	52.1362	1.17317	40.1901	2.79862	59.6262	5.40999	16.9897	0.951582	19.4821	0.542409	51.531	1.45475	88.4074	0.161366	41.4515	1.63258	90.1053	4.51243	95.0555	6.30903
80	27.5756	0.346639	32.3557	1.1936	62.773	0.221708	66.2111	3.57876	25.5612	2.09043	11.8588	0.378295	11.9454	0.0464883	27.9182	2.59822	27.6038	1.30761	17.3437	0.429891	72.3875	5.34686	58.7038	3.33266
90	28.5337	0.7545	36.4505	1.10102	87.6408	2.0461	15.257	2.83661	2.67194	0.433838	2.51982	0.23956	1.83719	0.188021	6.3873	0.266195	0	0	0	0	0	0	0	0
	Anc05 mutant
	V112I		V131F		V159F		V190I		T242C		G270A		V112I/V131F		V190I/T242C		V112I/V131F/G270A
Temperature (°C)	Specific activity (U/mg)	Standard error	Specific activity (U/mg)	Standard error	Specific activity (U/mg)	Standard error	Specific activity (U/mg)	Standard error	Specific activity (U/mg)	Standard error	Specific activity (U/mg)	Standard error	Specific activity (U/mg)	Standard error	Specific activity (U/mg)	Standard error	Specific activity (U/mg)	Standard error
25	2.7276	0.0527815	4.99959	0.0301939	1.07986	0.0255822	0.543981	0.0113432	0.878193	0.0210616	1.75978	0.0902871	3.58678	0.0715777	0.463428	0.0524177	5.41614	0.0912321
30	5.12136	0.0887947	8.26814	0.134114							3.25384	0.0538623	5.52967	0.0683148			8.02645	0.112422
40	14.5445	0.12685	18.2972	0.209592							10.8778	0.471659	14.0352	0.0348443			18.0629	0.123456
50	22.6723	0.413642	31.7439	0.35132							18.7089	0.590083	29.931	0.538481			35.5714	0.351949
60	40.4829	0.564686	47.8434	0.226021							42.452	0.423555	54.0428	1.52565			51.054	1.19269
70	39.5866	1.73927	39.5187	0.914253							53.4792	1.25618	59.7601	1.68498			38.1929	2.3377
80	16.5415	0.926703	22.034	0.391009							28.3964	1.51788	26.7668	1.55675			21.1451	0.455225
90	1.20749	0.449281	4.78434	0.578244							0	0	8.44423	1.17691			6.03284	0.424496
	Anc01 mutant		Anc03 mutant
	V128F		V128F
Temperature (°C)	Specific activity (U/mg)	Standard error	Specific activity (U/mg)	Standard error
25	1.53401	0.0139848	2.76689	0.0181344
30	2.31453	0.0425686	4.58946	0.058426
40	5.06959	0.244863	11.7093	0.0281021
50	6.4388	0.33709	23.0628	0.651303
60	10.1255	0.581184	35.4535	0.627417
70	9.99172	0.394055	41.9815	0.86466
80	16.7668	0.0370622	49.9648	0.9314
90	7.33396	0.111091	46.0563	0.416546
